# Genetic analysis of coronary artery disease using tree-based automated machine learning informed by biology-based feature selection

**DOI:** 10.1101/2021.03.23.436652

**Authors:** Elisabetta Manduchi, Trang T. Le, Weixuan Fu, Jason H. Moore

## Abstract

Machine Learning (ML) approaches are increasingly being used in biomedical applications. Important challenges of ML include choosing the right algorithm and tuning the parameters for optimal performance. Automated ML (AutoML) methods, such as Tree-based Pipeline Optimization Tool (TPOT), have been developed to take some of the guesswork out of ML thus making this technology available to users from more diverse backgrounds. The goals of this study were to assess applicability of TPOT to genomics and to identify combinations of single nucleotide polymorphisms (SNPs) associated with coronary artery disease (CAD), with a focus on genes with high likelihood of being good CAD drug targets. We leveraged public functional genomic resources to group SNPs into biologically meaningful sets to be selected by TPOT. We applied this strategy to data from the UK Biobank, detecting a strikingly recurrent signal stemming from a group of 28 SNPs. Importance analysis of these uncovered functional relevance of the top SNPs to genes whose association with CAD is supported in the literature and other resources. Furthermore, we employed game-theory based metrics to study SNP contributions to individual level TPOT predictions and discover distinct clusters of well-predicted CAD cases. The latter indicates a promising approach towards precision medicine.
