## Supplemental Table 1 for "Genetic analysis of coronary artery disease using tree-based automated machine learning informed by biology-based feature selection"

SNP	CADD	GWAVA	TraP	Gene	Region
rs188650245	10.60	NA	NA	PPP2R3A	B
rs77964675	10.46	NA	NA	PPP2R3A	B
rs139138366	14.14	NA	NA	PPP2R3A	B
rs116718733	13.94	NA	NA	PPP2R3A	B
rs111990522	NA	0.56	NA	PPP2R3A	B
rs187815576	10.16	0.5	NA	PPP2R3A	B
rs35773450	14.04	NA	NA	PPP2R3A	B
rs1393786	NA	0.75	NA	PPP2R3A	B
rs116415933	12.61	NA	NA	PPP2R3A	B
rs111611688	10.18	0.69	NA	PPP2R3A	B
rs76401139	12.63	0.5	NA	PPP2R3A	B
rs17197552	18.12	0.52	NA	PPP2R3A	B
rs9826032	20.4	0.58	NA	PPP2R3A	B
rs76760258	13.35	NA	NA	PPP2R3A	B
rs9836600	15.14	0.53	NA	PPP2R3A	B
rs6775778	11.66	NA	NA	PPP2R3A	B
rs61791718	10.42	NA	NA	PPP2R3A	B
rs113981869	10.77	NA	NA	PPP2R3A	B,E
rs2177407	17.32	0.64	NA	PPP2R3A	B,E
rs2290202	15.96	NA	NA	PRC1	B
rs17636091	10.43	NA	NA	PRC1	B
rs8031684	11.27	NA	NA	PRC1	B
rs142416384	10.06	0.52	NA	PRC1	B
rs11073964	21.9	NA	0.575	PRC1	B
rs113028686	NA	0.63	NA	PRC1	B
rs12911192	10.09	NA	NA	PRC1	B
rs16945091	10.66	NA	NA	PRC1	E
rs4932178	NA	0.85	NA	PRC1	E
